# Structure of mycobacterial respiratory Complex I

**DOI:** 10.1101/2022.10.04.510895

**Authors:** Yingke Liang, Alicia Plourde, Stephanie A. Bueler, Jun Liu, Peter Brzezinski, Siavash Vahidi, John L. Rubinstein

## Abstract

Oxidative phosphorylation, the combined activity of the electron transport chain (ETC) and adenosine triphosphate synthase, has emerged as a valuable target for the treatment of infection by *Mycobacterium tuberculosis* and other mycobacteria. The mycobacterial ETC is highly branched with multiple dehydrogenases transferring electrons to a membrane-bound pool of menaquinone and multiple oxidases transferring electrons from the pool. The proton-pumping type I nicotinamide adenine dinucleotide (NADH) dehydrogenase (Complex I) is found at low abundance in the plasma membranes of mycobacteria in typical *in vitro* culture conditions and is often considered dispensable. We found that growth of *Mycobacterium smegmatis* in carbon-limited conditions greatly increased the abundance of Complex I and allowed isolation of a rotenone-sensitive preparation of the enzyme. Determination of the structure of the complex by cryoEM revealed the “orphan” two-component response regulator protein MSMEG_2064 as a subunit of the assembly. MSMEG_2064 in the complex occupies a site similar to the proposed redox sensing subunit NDUFA9 in eukaryotic Complex I. An apparent purine nucleoside triphosphate within the NuoG subunit resembles the GTP-derived molybdenum cofactor in homologous formate dehydrogenase enzymes. The membrane region of the complex binds acyl phosphatidylinositol dimannoside, a characteristic three-tailed lipid from the mycobacterial membrane. The structure also shows menaquinone, which is preferentially used over ubiquinone by gram-positive bacteria, in two different positions along the quinone channel and suggests that menaquinone interacts more extensively than ubiquinone with a key catalytic histidine residue in the enzyme.
