## Supplementary material for "Structure of mycobacterial respiratory Complex I": Table S4

### Sheet: MSe_Solution
Accession	Description	mW (Da)	PLGS Score	Peptides
A0QRJ6	Glycerol-3-phosphate dehydrogenase [NAD(P)+] OS=Mycolicibacterium smegmatis (strain ATCC 700084 / mc(2)155) OX=246196 GN=gpsA PE=3 SV=1	36258	692.588	3
A0QU25	NADH-quinone oxidoreductase_ L subunit OS=Mycolicibacterium smegmatis (strain ATCC 700084 / mc(2)155) OX=246196 GN=nuoL PE=3 SV=1	65354	2029.08	12
A0QU28	NADH-quinone oxidoreductase subunit I OS=Mycolicibacterium smegmatis (strain ATCC 700084 / mc(2)155) OX=246196 GN=nuoI PE=3 SV=1	19826	2300.96	7
A0QU30	NADH-quinone oxidoreductase OS=Mycolicibacterium smegmatis (strain ATCC 700084 / mc(2)155) OX=246196 GN=nuoG PE=3 SV=1	83753	1303.32	10
A0QU31	NADH-quinone oxidoreductase subunit F OS=Mycolicibacterium smegmatis (strain ATCC 700084 / mc(2)155) OX=246196 GN=nuoF PE=3 SV=1	47751	529.989	5
A0QU32	NADH-quinone oxidoreductase chain e OS=Mycolicibacterium smegmatis (strain ATCC 700084 / mc(2)155) OX=246196 GN=MSMEG_2059 PE=3 SV=1	25711	927.778	4
A0QU33	NADH-quinone oxidoreductase subunit D OS=Mycolicibacterium smegmatis (strain ATCC 700084 / mc(2)155) OX=246196 GN=nuoD PE=3 SV=1	48466	1196.71	9
A0QU34	NADH-quinone oxidoreductase subunit C OS=Mycolicibacterium smegmatis (strain ATCC 700084 / mc(2)155) OX=246196 GN=nuoC PE=3 SV=1	26563	1640.68	9
A0QU35	NADH-quinone oxidoreductase subunit B OS=Mycolicibacterium smegmatis (strain ATCC 700084 / mc(2)155) OX=246196 GN=nuoB PE=3 SV=1	20089	2225.05	6
A0QU37	Two-component system response regulator OS=Mycolicibacterium smegmatis (strain ATCC 700084 / mc(2)155) OX=246196 GN=MSMEG_2064 PE=4 SV=1	14095	2252.95	5
A0R051	Cytochrome bc1 complex Rieske iron-sulfur subunit OS=Mycolicibacterium smegmatis (strain ATCC 700084 / mc(2)155) OX=246196 GN=MSMEG_4262 PE=1 SV=1	44789	1917.93	8
A0R1B5	Uncharacterized protein MSMEG_4692/MSMEI_4575 OS=Mycolicibacterium smegmatis (strain ATCC 700084 / mc(2)155) OX=246196 GN=MSMEG_4692 PE=1 SV=1	15889	2988.15	7

### Sheet: MSe_solution_peptides
A0QRJ6
Peptide MH+ (Da)	MH+ Error (ppm)	Score	Start	End	Sequence	Products	BY Matches	Products RMS Mass Error (ppm)
2197.08	0.4497	6.6885	289	308	(K)AASVIMEFADQYGLNMPIAR(E)	15	b4b4°b5b6b11b16y4y5y6y7y8y9y13y15y20	5.3217
1873.9	5.8736	6.2802	309	325	(R)EVDAVINHGSSVEQAYR(G)	17	b2b3°b4°b5°b11°y1y3y4y5y9y10y11y12y13y14y15y17	5.1109
2455.31	4.8584	6.1455	122	145	(R)MSQIVDEVLPGHPAGILAGPNIAR(E)	7	b4b9y15y16y19y20y24	5.8858
A0QU25
Peptide MH+ (Da)	MH+ Error (ppm)	Score	Start	End	Sequence	Products	BY Matches	Products RMS Mass Error (ppm)
1270.67	-0.1528	7.5349	403	416	(K)DGIIEAALGAGGAR(G)	14	b3b4b5b6b7b8y4y5y6y7y8y9y10y11	3.5166
2333.29	1.0551	7.5197	607	629	(R)SYALSMLGGSALVVAAILAVQLW(-)	26	b4b5b6b6°b7b8b12b13b14b15b16b17b18b19b20b21b22y1y2y3y4y5y6y7y8y23	4.6644
1357.74	-6.0201	7.4066	578	592	(K)AVDGTAGGLAALVSR(T)	23	b2b3b5b5°b6b6°b7b9b10b11b12b13y2y3y4y5y6y7y8y9y10y11y12	4.7258
1823.95	5.2095	6.9104	530	547	(R)QAVPEEVPEGSALTVAAR(R)	10	b3b6b7y4y5y6y7y9y10y11	3.6961
2895.64	6.7176	6.8846	375	402	(K)VLPVTFATFGLGYLAIIGVPPLAGFFSK(D)	6	b16b17b18b19y9y11	5.7122
3927.02	9.1038	6.8785	309	346	(K)ALAASTMSQIGYMVLAAGLGPAGYAFAIMHLLTHGFFK(A)	13	b15b16b17b18b19b20y18y19y20y21y22y23y24	7.5974
1506.75	3.9988	6.7849	563	577	(R)GGQTLTAAMVTVDDK(A)	11	b5b5°b6b7y5y6y7y8y9y10y11	3.8913
1647.75	-3.9971	6.7667	549	562	(R)DLYGDAFNEAVFMR(G)	8	b11y3y4y5y6y7y8y11	5.6057
662.347	-5.7317	6.5671	593	598	(R)TSDALR(Q)	3	y3y4y5	1.9766
1202.59	-1.7228	6.5293	438	447	(R)VMLMTFFGEK(R)	8	b2b3y5y6y7y8y9y10	4.9493
2220.04	-1.7304	6.5161	347	367	(K)AGLFLGAGSVMHAMNDEVNMR(R)	8	b3b4b5y14y15y16y17y21	7.5601
906.479	-0.6138	6.3933	599	606	(R)QVQTGFAR(S)	3	y4y5y6	2.9021
A0QU28
Peptide MH+ (Da)	MH+ Error (ppm)	Score	Start	End	Sequence	Products	BY Matches	Products RMS Mass Error (ppm)
2596.2	9.73	7.2523	157	180	(K)TDDDYYLGNVTPITPVPSGTEDAR(-)	17	b5b6b7b10b11b13b14b16y8y10y11y13y14y17y18y19y24	5.6877
1787.94	3.9267	7.1994	4	20	(K)FLDALAGFAVTLGSMFK(K)	18	b2b3b5b6b7b8b9b10b13y4y5y6y7y8y9y10y11y12	4.9514
1068.58	-1.6246	6.9205	91	98	(R)VYQINYLR(C)	8	b2b3y4y5y6y6*y7y8	5.7531
802.446	3.556	6.9133	128	134	(R)ADLIWGK(D)	7	b2b3y2y3y4y5y6	6.3262
1760.75	3.2455	6.5163	113	127	(R)ALTMTTEYEMADDNR(A)	8	b7°b9y2y4y5y6y7y8	4.9802
2101.06	-1.0937	6.4725	137	156	(K)LLAPLQEGMQAPPHDMAPGK(T)	7	b2b3y3y9y15y16y19	8.0127
1836	4.7945	6.1182	21	37	(K)KPITEGYPEKPGPVAPR(Y)	5	b6b7y6y10y16	3.9324
A0QU30
Peptide MH+ (Da)	MH+ Error (ppm)	Score	Start	End	Sequence	Products	BY Matches	Products RMS Mass Error (ppm)
1825.88	9.7279	7.3066	172	187	(R)FSSQIAGDPFIDLMER(G)	31	b2b4b4°b5b5*b5°b6b6°b7b8b8°b9b10b10°b11b12y1y2y3y4y5y5°y6y6°y7y8y9y10y11y12y16	5.9977
3033.55	8.9859	7.2835	381	407	(R)YAELENAPTVLLAGFEPEEESPIVFLR(L)	30	b4b5b6b7b10b11b12b13b14b15b16b20b21b23b24b25b26y1y2y3y7y8y11y12y14y15°y16y17y20y27	8.0249
2345.22	3.5626	6.7618	503	526	(R)GAIEAGALPNLLPGGRPVDDADAR(A)	15	b3b4b5b6b7b8b8°b12y2y12y13y16y17y19y24	5.1908
775.413	3.2217	6.655	701	707	(R)MLLDAGR(L)	7	b2y1y2y3y4y5y6	5.9991
1801.02	6.6997	6.6443	145	160	(R)TFPKPISISSQVLLDR(E)	20	b2b7b7°b8b9b11b11°b12y1y2y3y4y5y6y6*y7y8y12y14*y16	6.0204
1166.7	0.0009	6.6315	460	470	(R)RPGAVILVGER(L)	6	b4b5b6y3y4y5	4.597
2548.2	2.5448	6.5362	433	457	(K)LAGTVVPTVPGDEPAALDGMHDDDR(L)	12	b4b5b5°b6b6°b8b8°b9b9°y19y21y25	4.8011
730.421	3.128	6.502	484	491	(R)LAAATGAR(L)	5	b2y4y5y6y7	4.7981
831.476	5.4064	6.3226	290	296	(R)ITTPMLR(D)	10	b2b2°b3°y1y2y3y5y5°y6y6°	8.9141
2549.27	-2.7016	6.1685	357	380	(R)ARPHSAEEAEFLAAHVAGQTMGLR(Y)	7	b8b9b10b11y3y4y5	2.3723
A0QU31
Peptide MH+ (Da)	MH+ Error (ppm)	Score	Start	End	Sequence	Products	BY Matches	Products RMS Mass Error (ppm)
1106.58	-0.0341	6.3112	273	282	(R)ELLEYAGGVR(A)	7	b4°y4y5y6y7y8y10	3.3568
983.588	-0.4151	6.2965	2	10	(M)TPLTPVLSR(F)	6	b3b4y5y6y7y9	3.7865
1234.67	-0.7553	6.2043	384	394	(K)LLDISDNIFGK(S)	8	b2b3b4y7y8y9y10y11	5.4302
882.541	-0.8698	6.0833	135	142	(R)GEVLPVLR(R)	5	b2b3y4y5y6	6.9804
1462.76	-0.2933	6.0706	35	48	(R)ALSMGPDDVIAFVK(D)	6	b3b5y4y9y10y11	6.2923
A0QU32
Peptide MH+ (Da)	MH+ Error (ppm)	Score	Start	End	Sequence	Products	BY Matches	Products RMS Mass Error (ppm)
2162.16	8.0851	6.7923	202	225	(R)TLAGLTDPNAPGGAPGAATLAGLR(L)	19	b5b7b9b10b10°b13b14b20°y3y4y5y6y7y9y10y14y17y19y24	4.8056
986.527	-0.8037	6.5113	35	43	(R)ADAEQIIAR(Y)	7	b2y2y3y4y5y6y7	8.62
787.431	-6.997	6.1667	175	181	(R)DLVDGLR(S)	3	y3y4y5	4.8587
895.463	-0.9824	6.0717	182	190	(R)SGSPPPPTR(G)	3	y4y5y6	2.0912
A0QU33
Peptide MH+ (Da)	MH+ Error (ppm)	Score	Start	End	Sequence	Products	BY Matches	Products RMS Mass Error (ppm)
1504.78	-1.3938	7.1507	334	348	(K)LGPDGLGNSPEHIAK(I)	33	b2b4b5°b6°b7b7°b8b8*b8°b9b11*b12y1y2y3y4y5y5°y6y6°y7y7°y8y8°y9y9*y9°y10y11y11*y12y12*y15	6.8284
1184.67	-6.5645	6.9444	314	324	(R)LKPGPVMISDK(K)	17	b2b4b6b7y1y2y2°y3y3°y4y4°y5y6y7y8y9y10	5.474
901.449	2.1108	6.923	31	40	(R)AGAAAQAGER(I)	13	b3b4b5y1y3y4y5y5*y6y7y8y9y10	5.406
1174.56	5.1622	6.8993	2	13	(M)STSTVPPDGGEK(V)	13	b2b3°b4b4°b5b5°y6y7y7°y8y9y10y12	3.8748
787.467	4.5211	6.7472	363	369	(K)LVTEGIR(V)	8	b2y1y3y4y4°y5y5°y6	5.912
1497.81	-4.529	6.5964	370	383	(R)VPPGQVYVAVESPR(G)	17	b2b5b6b7b8b9y2y3y4y4°y5y6y7y8y9y12y13	4.4903
1198.6	-7.6577	6.2266	353	362	(R)SMEGLIHHFK(L)	7	b2y1y2y3y4y5y7	7.3508
1308.67	-1.6091	6.1792	89	99	(R)NWTQGVTFVTR(M)	4	y2y3y4y5	3.3632
1841.98	6.7449	6.0052	41	57	(R)IVVNMGPQHPSTHGVLR(L)	9	b2b3b4b5b6y14y15y15*y17	5.2982
A0QU34
Peptide MH+ (Da)	MH+ Error (ppm)	Score	Start	End	Sequence	Products	BY Matches	Products RMS Mass Error (ppm)
1015.54	-1.3985	6.988	71	79	(R)LAEVLGEER(Y)	9	b2b3b4y4y5y6y7y8y9	5.4326
1060.56	-3.2233	6.8945	92	100	(R)DQLTIEVSR(V)	10	b2b3b4b4°y3y4y5y6y7y9	3.0596
1098.58	-2.9081	6.8533	19	28	(R)GDEPEIIAVR(R)	15	b2b3b5b6b7y1y2y3y4y5y6y6°y8y8°y10	6.3678
2419.2	5.5464	6.8175	213	234	(K)DYPLGGIPVEYHGAQIPPPDQR(R)	13	b2b3b4b5b7y2y4y5y6y15y17y18y19	6.215
1609.71	4.535	6.6106	199	211	(R)IEMPDDWEGHPQR(K)	14	b2b3y1y3y4y5y6y7y8y9y10°y12y12°y13	6.8214
1028.43	-4.7714	6.5638	36	45	(R)DTGDTSGYGR(L)	11	b2b2°b3°b4y4y5y6y7y8y8°y10	6.866
3304.63	5.7822	6.5439	152	180	(R)IQLEVAAPDADPHIPSLYAVYPTTDWHER(E)	13	b2b3b4b5b7y8y18y22y23y24y25y27y29	7.3229
2115.02	9.3482	6.5372	181	198	(R)ETYDFFGIIFDGHPSLTR(I)	19	b2b2°b3°b4°b5°b6°b7°b8°y5y7y8y9y10y11y12y13y14y15y18	5.1183
869.419	-2.2132	6.2873	80	86	(R)YAMSIER(V)	3	y4y5y6	1.5902
A0QU35
Peptide MH+ (Da)	MH+ Error (ppm)	Score	Start	End	Sequence	Products	BY Matches	Products RMS Mass Error (ppm)
1073.58	-4.2382	7.3256	66	75	(R)QADLMIVAGR(V)	19	b2b3b3*b3°b4b4*b4°b5b5*b6*b7*y2y3y4y5y6y7y8y9	4.451
1250.61	-0.8445	7.2179	86	95	(R)QIYDQMVEPK(W)	15	b2b4*b5*b6*b7*b8b8°y2y3y3°y4y5y6y7y10	4.1812
1155.63	-2.2382	7.1617	150	159	(K)IQQMPLGVNR(E)	13	b2b2*b3b4b8y2y4y5y6y7y8*y9*y10	4.85
1845.05	7.8182	7.0254	7	24	(R)LPGGILLSTVETVAGYVR(K)	24	b4b5b6b7b8b8°b9b9°b10b10°b11b12b12°b13b13°y2y3y4y5y6y7y8y8°y9	5.3677
1679.92	4.8583	7.0164	165	180	(R)EAEQAALAVPPTIELK(G)	10	b6b6°b7b7°b8b9y6y7y8y9	4.3209
686.402	-7.371	6.7277	80	85	(K)MAPVLR(Q)	3	y3y4y5	4.4142
A0QU37
Peptide MH+ (Da)	MH+ Error (ppm)	Score	Start	End	Sequence	Products	BY Matches	Products RMS Mass Error (ppm)
1072.64	-4.6815	7.3739	119	128	(R)LSDAVVSLLR(A)	18	b2b3b3°b4b5b5°b6y1y2y3y4y5y6y7y8y9y9°y10	6.0811
1385.75	3.7842	7.1158	106	118	(R)AEAAVPHPIDPIR(L)	13	b2b3y1y3y4y6y7y8y9y10y11y12y12°	4.7374
889.441	-0.6525	6.852	95	102	(R)ADDAWLAK(W)	8	b2b3y2y3y4y5y6y7	6.7861
1076.57	-3.4094	6.8416	9	17	(R)ILVYSDNPR(T)	9	b2b3y3y4y5y6y7y8y9	4.5498
4768.32	10.3221	6.4875	30	76	(R)IHPELPEIEYVDVATAPMAISQMDAGGFDLAILDGEATPAGGMGVAK(Q)	8	b12b15b16y9y10y27y31y47	7.7962
A0R051
Peptide MH+ (Da)	MH+ Error (ppm)	Score	Start	End	Sequence	Products	BY Matches	Products RMS Mass Error (ppm)
2106.97	-8.2686	7.3913	256	273	(K)MRPEDIDAGGMETVFPWR(E)	26	b2b5b6b7b8b9b10b11b12b13b13°b14b14°b15y1y2y3y4y5y6y7y7°y8y9y10y18	5.0192
2385.1	3.7721	7.374	16	39	(K)GTDAPGQTGVPGQPTDAELAEMSR(E)	22	b3b4b7b8b10b10°b13b19b20y2y3y4y5y7y8y10y11y14y16y17y20y24	5.4454
1603.85	-2.7911	7.0577	163	178	(K)TVAANLTDALEGSTLK(R)	22	b2b3b4b5b5*b6b6*b6°b8b8°b9b9°y2y4y5y6y6°y7y8y9y10y14°	5.7462
1490.62	-5.4228	6.8513	274	287	(R)ESDGDGTTVESEHK(L)	10	b3°y4y5y5°y6y7y9y10y11y12	3.0347
784.435	-8.8905	6.7333	61	67	(R)WPVPGTK(A)	5	y2y3y4y5y6	4.9416
1422.77	-2.0388	6.5818	209	221	(K)NPWKPVVPTAEGK(K)	9	b3b6b6*b7y2y4y5y6y6°	8.174
1737.81	3.9174	6.5185	317	331	(K)GQESFNFGELFAYTK(V)	9	b2b6b9y3y4y5y6y7y8	5.1906
3502.75	11.3817	6.3438	375	406	(R)ALAQLPITIDEDGYLVANGDFVEPVGPAFWER(K)	6	b22b23b25y7y9y32	8.7558
A0R1B5
Peptide MH+ (Da)	MH+ Error (ppm)	Score	Start	End	Sequence	Products	BY Matches	Products RMS Mass Error (ppm)
1356.75	0.4651	7.3324	136	148	(K)EGNLIDGLISAVR(V)	10	b3b4b4°b5y4y5y7y8y9y13	3.9824
2346.27	8.9635	7.1379	83	104	(R)EILANVPTPENAVLLAVSPDQR(A)	18	b6b6*b6°b12b13b14b15b16b17b18y4y5y6y7y8y9y16y22	4.9477
1163.63	1.4734	7.1025	105	115	(R)AIEVVYGADVK(G)	10	b2b3b4b5y5y6y7y8y9y11	5.3376
1693.89	0.2271	7.0903	66	82	(R)FAVYIGPLGADTAATAR(E)	7	b5b6y4y5y9y11y12	5.2066
1646.87	5.3523	7.0023	118	135	(R)GIESAAPLGVSAAAASFK(E)	7	b6b8y6y8y10y12y13	5.0992
2536.25	12.9132	6.9546	2	27	(M)ASGDIATVANAELDLPYGSALTSSGR(I)	7	b8b14b15y5y9y11y26	6.4927
3156.62	6.8613	6.2892	28	56	(R)ISAVTEPGELSVHYPFPTMDLVVLDDALK(Y)	8	b20b21y5y6y7y8y23y29	6.8073

### Sheet: DDA_Solution
Accession	Description	mW (Da)	PLGS Score	Peptides
A0QU25	NADH-quinone oxidoreductase, L subunit OS=Mycolicibacterium smegmatis (strain ATCC 700084 / mc(2)155) OX=246196 GN=nuoL PE=3 SV=1	65354	8.7622	8
A0QU27	NADH-quinone oxidoreductase subunit J OS=Mycolicibacterium smegmatis (strain ATCC 700084 / mc(2)155) OX=246196 GN=MSMEG_2054 PE=3 SV=1	26359	8.7635	3
A0QU28	NADH-quinone oxidoreductase subunit I OS=Mycolicibacterium smegmatis (strain ATCC 700084 / mc(2)155) OX=246196 GN=nuoI PE=3 SV=1	19826	9.4571	7
A0QU29	NADH-quinone oxidoreductase subunit H OS=Mycolicibacterium smegmatis (strain ATCC 700084 / mc(2)155) OX=246196 GN=nuoH PE=3 SV=1	44417	9.4571	3
A0QU30	NADH-quinone oxidoreductase OS=Mycolicibacterium smegmatis (strain ATCC 700084 / mc(2)155) OX=246196 GN=nuoG PE=3 SV=1	83753	9.4571	14
A0QU31	NADH-quinone oxidoreductase subunit F OS=Mycolicibacterium smegmatis (strain ATCC 700084 / mc(2)155) OX=246196 GN=nuoF PE=3 SV=1	47751	8.7635	9
A0QU32	NADH-quinone oxidoreductase chain e OS=Mycolicibacterium smegmatis (strain ATCC 700084 / mc(2)155) OX=246196 GN=MSMEG_2059 PE=3 SV=1	25711	8.869	4
A0QU33	NADH-quinone oxidoreductase subunit D OS=Mycolicibacterium smegmatis (strain ATCC 700084 / mc(2)155) OX=246196 GN=nuoD PE=3 SV=1	48466	9.4549	19
A0QU34	NADH-quinone oxidoreductase subunit C OS=Mycolicibacterium smegmatis (strain ATCC 700084 / mc(2)155) OX=246196 GN=nuoC PE=3 SV=1	26563	9.4571	7
A0QU35	NADH-quinone oxidoreductase subunit B OS=Mycolicibacterium smegmatis (strain ATCC 700084 / mc(2)155) OX=246196 GN=nuoB PE=3 SV=1	20089	9.4556	6
A0QU36	NADH-quinone oxidoreductase subunit A OS=Mycolicibacterium smegmatis (strain ATCC 700084 / mc(2)155) OX=246196 GN=nuoA PE=3 SV=1	13611	8.7635	3
A0QU37	Two-component system response regulator OS=Mycolicibacterium smegmatis (strain ATCC 700084 / mc(2)155) OX=246196 GN=MSMEG_2064 PE=4 SV=1	14095	8.7635	3
A0R050	Cytochrome bc1 complex cytochrome c subunit OS=Mycolicibacterium smegmatis (strain ATCC 700084 / mc(2)155) OX=246196 GN=MSMEG_4261 PE=1 SV=1	27828	9.0643	3
A0R051	Cytochrome bc1 complex Rieske iron-sulfur subunit OS=Mycolicibacterium smegmatis (strain ATCC 700084 / mc(2)155) OX=246196 GN=MSMEG_4262 PE=1 SV=1	44789	9.0291	8
A0R052	Cytochrome bc1 complex cytochrome b subunit OS=Mycolicibacterium smegmatis (strain ATCC 700084 / mc(2)155) OX=246196 GN=MSMEG_4263 PE=1 SV=1	60171	8.7618	4
A0R1B5	Uncharacterized protein MSMEG_4692/MSMEI_4575 OS=Mycolicibacterium smegmatis (strain ATCC 700084 / mc(2)155) OX=246196 GN=MSMEG_4692 PE=1 SV=1	15889	9.4549	4

### Sheet: DDA_Solution_peptides
A0QU25
m/z	Charge	Peak mW	Delta (ppm)	Log Likelihood	Start	End	Sequence
982.508	4	3926	-2.30086	352.563	309	346	(K)ALAASTMSQIGYMVLAAGLGPAGYAFAIMHLLTHGFFK(A)
740.684	3	2219.03	0.660128	299.999	347	367	(K)AGLFLGAGSVMHAMNDEVNMR(R)
965.881	3	2894.62	-4.72318	317.769	375	402	(K)VLPVTFATFGLGYLAIIGVPPLAGFFSK(D)
601.801	2	1201.59	-1.42227	239.473	438	447	(R)VMLMTFFGEK(R)
824.375	2	1646.74	-2.81688	136.817	549	562	(R)DLYGDAFNEAVFMR(G)
753.875	2	1505.74	-2.91852	215.85	563	577	(R)GGQTLTAAMVTVDDK(A)
679.375	2	1356.73	-0.989709	145.228	578	592	(K)AVDGTAGGLAALVSR(T)
453.744	2	905.472	0.269628	210.609	599	606	(R)QVQTGFAR(S)
A0QU27
m/z	Charge	Peak mW	Delta (ppm)	Log Likelihood	Start	End	Sequence
636.996	3	1907.97	0.511835	461.685	198	215	(R)FQTGGHPTPLPNPGVYAR(H)
635.675	3	1904	1.08991	498.674	225	242	(R)LPDGSESPLSVSTILPHR(T)
417.72	2	833.425	1.02528	185.164	243	251	(R)TVGSATNGK(R)
A0QU28
m/z	Charge	Peak mW	Delta (ppm)	Log Likelihood	Start	End	Sequence
596.653	3	1786.93	1.16132	285.692	4	20	(K)FLDALAGFAVTLGSMFK(K)
459.757	4	1835	2.06223	405.887	21	37	(K)KPITEGYPEKPGPVAPR(Y)
411.209	2	820.403	7.8861	192.48	47	53	(R)YPDGLEK(C)
354.672	2	707.328	5.78145	161.761	82	87	(R)YSPGER(Y)
401.73	2	801.445	7.84417	136.12	128	134	(R)ADLIWGK(D)
701.024	3	2100.05	-0.581273	468.488	137	156	(K)LLAPLQEGMQAPPHDMAPGK(T)
866.071	3	2595.19	-2.54	401.74	157	180	(K)TDDDYYLGNVTPITPVPSGTEDAR(-)
A0QU29
m/z	Charge	Peak mW	Delta (ppm)	Log Likelihood	Start	End	Sequence
719.915	2	1437.81	-3.82048	339.741	55	69	(R)VGPAGLLQSLADGIK(L)
1495.51	3	4483.5	-3.5939	238.16	117	160	(R)TPLQLTDLPVAVLFILAATSIGVYGIVLAGWASGSTYPLLGGLR(S)
805.766	3	2414.27	-4.14606	429.599	380	403	(R)TVQPPPPQSTGAYPVPPLPSVGTK(E)
A0QU30
m/z	Charge	Peak mW	Delta (ppm)	Log Likelihood	Start	End	Sequence
774.722	3	2321.14	-1.36735	331.752	9	29	(K)DTPPVEMVSLTIDDHEISVPK(G)
599.835	2	1197.65	-0.611547	190.839	36	46	(R)AAELMGIQIPR(F)
549.259	2	1096.5	-0.667961	227.34	88	97	(R)TQFTSEAADK(A)
901.013	2	1800.01	-2.5092	98.117	145	160	(R)TFPKPISISSQVLLDR(E)
609.296	3	1824.87	-3.41152	238.991	172	187	(R)FSSQIAGDPFIDLMER(G)
416.242	2	830.468	-0.734949	177.794	290	296	(R)ITTPMLR(D)
820.941	4	3279.73	-7.14611	286.76	297	331	(R)DGGVLRPASWSEALTVAAAGLLTAAGSTGVLVGGR(C)
1011.85	3	3032.52	-6.03803	279.103	381	407	(R)YAELENAPTVLLAGFEPEEESPIVFLR(L)
365.717	2	729.419	8.033	123.758	484	491	(R)LAAATGAR(L)
378.234	2	754.453	5.58212	130.851	492	497	(R)LAWIPR(R)
782.411	3	2344.21	-1.77048	326.221	503	526	(R)GAIEAGALPNLLPGGRPVDDADAR(A)
631.36	2	1260.7	-2.71115	235.737	583	593	(R)TTPFVVSLELR(E)
450.253	2	898.491	4.00793	137.661	633	640	(K)TNAIPDLR(V)
629.677	3	1886.01	-2.97731	108.628	708	725	(R)LQDGEPHLAGTAVRPVAR(M)
A0QU31
m/z	Charge	Peak mW	Delta (ppm)	Log Likelihood	Start	End	Sequence
934.928	2	1867.84	-1.11101	370.213	11	24	(R)FWDEPEPWTLETYR(R)
731.884	2	1461.75	-1.50317	326.7	35	48	(R)ALSMGPDDVIAFVK(D)
531.774	2	1061.53	3.56484	193.126	66	73	(K)WSFIPQER(G)
453.254	2	904.493	0.742281	191.559	128	134	(R)HAFIYVR(G)
441.777	2	881.538	5.40052	201.233	135	142	(R)GEVLPVLR(R)
553.794	2	1105.57	-3.3124	222.375	273	282	(R)ELLEYAGGVR(A)
941.957	4	3763.8	-3.95678	306.155	289	324	(K)FWTPGGSSTPLLTAEHLDVPLDYEGMASVGSMLGTK(A)
735.871	2	1469.73	-2.74086	238.287	359	370	(R)EGTYWLAQIYAR(L)
617.839	2	1233.66	1.97899	219.169	384	394	(K)LLDISDNIFGK(S)
A0QU32
m/z	Charge	Peak mW	Delta (ppm)	Log Likelihood	Start	End	Sequence
493.768	2	985.521	1.79603	212.333	35	43	(R)ADAEQIIAR(Y)
394.222	2	786.429	7.21783	151.68	175	181	(R)DLVDGLR(S)
448.236	2	894.457	0.818846	234.987	182	190	(R)SGSPPPPTR(G)
721.391	3	2161.15	-0.112968	377.067	202	225	(R)TLAGLTDPNAPGGAPGAATLAGLR(L)
A0QU33
m/z	Charge	Peak mW	Delta (ppm)	Log Likelihood	Start	End	Sequence
593.319	3	1776.93	3.57227	292.933	14	30	(K)VVVVGGNDWHEVVAAAR(A)
451.231	2	900.447	6.77836	209.38	31	40	(R)AGAAAQAGER(I)
461.252	4	1840.98	2.45338	245.947	41	57	(R)IVVNMGPQHPSTHGVLR(L)
799.952	2	1597.89	-2.21544	233.648	58	71	(R)LILEIEGEIITEAR(C)
645.829	2	1289.64	-0.757234	316.928	72	83	(R)CGIGYLHTGIEK(N)
654.84	2	1307.66	2.0537	235.579	89	99	(R)NWTQGVTFVTR(M)
743.006	3	2226	-2.41289	179.204	100	118	(R)MDYLSPFFNETAYCLGVEK(L)
621.341	2	1240.67	-0.688736	211.125	119	129	(K)LLGITDDIPER(A)
906.445	3	2716.31	-1.97734	201.081	143	168	(R)ISSHLVALATGGMELGAMSAMFYGFR(E)
472.763	2	943.511	2.19944	219.204	169	175	(R)EREEILR(V)
511.291	2	1020.57	5.26289	201.597	176	184	(R)VFESITGLR(M)
406.272	2	810.528	8.28339	180.483	210	216	(R)LVEILPK(R)
832.912	2	1663.81	-0.660312	349.107	220	232	(K)DLEDLLNENYIWK(A)
498.27	2	994.525	5.58481	247.526	258	266	(R)STGLPHDLR(K)
466.255	2	930.494	-1.90223	105.196	306	313	(K)IVEQCLAR(L)
457.262	2	912.509	2.07351	122.32	326	333	(K)LAWPADLK(L)
502.266	3	1503.77	3.4094	419.117	334	348	(K)LGPDGLGNSPEHIAK(I)
499.94	3	1496.8	-0.652434	337.033	370	383	(R)VPPGQVYVAVESPR(G)
458.476	4	1829.87	-5.87042	151.289	384	400	(R)GELGVHMVSDGGTRPYR(V)
A0QU34
m/z	Charge	Peak mW	Delta (ppm)	Log Likelihood	Start	End	Sequence
549.796	2	1097.58	4.89362	290.568	19	28	(R)GDEPEIIAVR(R)
514.718	2	1027.42	-0.237625	183.226	36	45	(R)DTGDTSGYGR(L)
318.2	2	634.384	6.2538	60.8146	87	91	(R)VVVYR(D)
576.86	2	1151.7	1.90784	209.468	101	111	(R)VQLPAVASVLR(D)
826.913	4	3303.62	0.517307	317.684	152	180	(R)IQLEVAAPDADPHIPSLYAVYPTTDWHER(E)
537.244	3	1608.71	5.00817	331.413	199	211	(R)IEMPDDWEGHPQR(K)
605.558	4	2418.2	2.32208	219.121	213	234	(K)DYPLGGIPVEYHGAQIPPPDQR(R)
A0QU35
m/z	Charge	Peak mW	Delta (ppm)	Log Likelihood	Start	End	Sequence
367.681	2	733.347	5.74278	71.6253	1	6	(-)MGLEER(L)
923.027	2	1844.04	-1.19155	351.842	7	24	(R)LPGGILLSTVETVAGYVR(K)
311.174	2	620.333	7.37938	101.972	50	54	(R)FDIAR(F)
320.153	2	638.291	9.94487	89.7319	55	59	(R)FGMER(F)
339.685	2	677.354	6.66805	149.388	60	65	(R)FSATPR(Q)
840.462	2	1678.91	-3.19915	253.858	165	180	(R)EAEQAALAVPPTIELK(G)
A0QU36
m/z	Charge	Peak mW	Delta (ppm)	Log Likelihood	Start	End	Sequence
1036.96	3	3107.84	-3.9278	308.501	1	31	(-)MALYTPILILGAIAAVFAVVSVGIALVIGPR(R)
816.995	4	3263.95	-2.01957	278.374	1	32	(-)MALYTPILILGAIAAVFAVVSVGIALVIGPRR(F)
921.302	4	3681.18	2.7855	343.646	1	35	(-)MALYTPILILGAIAAVFAVVSVGIALVIGPRRFNR(S)
A0QU37
m/z	Charge	Peak mW	Delta (ppm)	Log Likelihood	Start	End	Sequence
1590.11	3	4767.32	1.53634	371.994	30	76	(R)IHPELPEIEYVDVATAPMAISQMDAGGFDLAILDGEATPAGGMGVAK(Q)
462.59	3	1384.75	0	105.844	106	118	(R)AEAAVPHPIDPIR(L)
536.826	2	1071.64	7.2903	320.344	119	128	(R)LSDAVVSLLR(A)
A0R050
m/z	Charge	Peak mW	Delta (ppm)	Log Likelihood	Start	End	Sequence
891.19	4	3560.73	0.479954	375.35	101	135	(R)GEAQAPSKPPHFDESQIDALGAYVQANGGGPTVPR(D)
926.446	3	2776.31	-1.93461	365.318	180	205	(K)YAPDLGDANPAQIYTAMLTGPQNMPK(F)
1472.7	3	4415.08	-2.32247	334.823	225	268	(R)ESAETPSYGGYGLGGFGPAPEGMAMWIIGMVAAIGVAMWIGSRA(-)
A0R051
m/z	Charge	Peak mW	Delta (ppm)	Log Likelihood	Start	End	Sequence
795.703	3	2384.08	-2.96972	356.615	16	39	(K)GTDAPGQTGVPGQPTDAELAEMSR(E)
511.284	2	1020.55	3.40895	220.696	49	57	(K)IDGVETIFK(E)
666.843	2	1331.67	-1.19167	175.05	141	151	(K)FIPEEISVQDR(H)
980.321	4	3917.25	-0.186973	301.055	182	221	(K)VIGLSLGIGLGAFGAGTLVAFIGGLIKNPWKPVVPTAEGK(K)
474.931	3	1421.77	1.54545	238.434	209	221	(K)NPWKPVVPTAEGK(K)
421.752	2	841.487	3.5541	168.748	297	303	(R)NPVMLIR(I)
869.409	2	1736.8	-1.89768	262.983	317	331	(K)GQESFNFGELFAYTK(V)
1168.25	3	3501.74	-2.71907	290.519	375	406	(R)ALAQLPITIDEDGYLVANGDFVEPVGPAFWER(K)
A0R052
m/z	Charge	Peak mW	Delta (ppm)	Log Likelihood	Start	End	Sequence
594.305	2	1186.59	0.411498	238.827	8	19	(K)LAAAQGDAIDSR(Y)
1272.33	3	3813.96	-2.6245	414.98	138	172	(R)EANWVIGSLLLILAMFEGFFGYSLPDDLLSGTGIR(A)
487.768	2	973.52	1.00313	210.717	244	252	(R)TETNVVGVR(V)
475.264	3	1422.77	-1.45856	174.983	439	451	(R)EVLEHGVETGIIK(R)
A0R1B5
m/z	Charge	Peak mW	Delta (ppm)	Log Likelihood	Start	End	Sequence
1052.88	3	3155.61	-1.00577	400.063	28	56	(R)ISAVTEPGELSVHYPFPTMDLVVLDDALK(Y)
782.76	3	2345.26	-1.56149	447.508	83	104	(R)EILANVPTPENAVLLAVSPDQR(A)
823.938	2	1645.86	-4.15339	261.177	118	135	(R)GIESAAPLGVSAAAASFK(E)
678.879	2	1355.74	0.990435	280.751	136	148	(K)EGNLIDGLISAVR(V)

### Sheet: DDA_Gel bands
Accession	Description	mW (Da)	PLGS Score	Peptides
A0QQQ1	Superoxide dismutase [Cu-Zn] OS=Mycolicibacterium smegmatis (strain ATCC 700084 / mc(2)155) OX=246196 GN=sodC PE=1 SV=1	23199	8.7634	4
A0QRJ6	Glycerol-3-phosphate dehydrogenase [NAD(P)+] OS=Mycolicibacterium smegmatis (strain ATCC 700084 / mc(2)155) OX=246196 GN=gpsA PE=3 SV=1	36258	8.7634	6
A0QU23	NADH-quinone oxidoreductase subunit N OS=Mycolicibacterium smegmatis (strain ATCC 700084 / mc(2)155) OX=246196 GN=nuoN PE=3 SV=1	53950	8.7634	3
A0QU24	NuoM, NADH dehydrogenase subunit OS=Mycolicibacterium smegmatis (strain ATCC 700084 / mc(2)155) OX=246196 GN=nuoM PE=3 SV=1	56172	8.7709	4
A0QU25	NADH-quinone oxidoreductase, L subunit OS=Mycolicibacterium smegmatis (strain ATCC 700084 / mc(2)155) OX=246196 GN=nuoL PE=3 SV=1	65354	8.7631	6
A0QU27	NADH-quinone oxidoreductase subunit J OS=Mycolicibacterium smegmatis (strain ATCC 700084 / mc(2)155) OX=246196 GN=MSMEG_2054 PE=3 SV=1	26359	8.7633	5
A0QU28	NADH-quinone oxidoreductase subunit I OS=Mycolicibacterium smegmatis (strain ATCC 700084 / mc(2)155) OX=246196 GN=nuoI PE=3 SV=1	19826	9.4565	7
A0QU31	NADH-quinone oxidoreductase subunit F OS=Mycolicibacterium smegmatis (strain ATCC 700084 / mc(2)155) OX=246196 GN=nuoF PE=3 SV=1	47751	8.7633	11
A0QU32	NADH-quinone oxidoreductase chain e OS=Mycolicibacterium smegmatis (strain ATCC 700084 / mc(2)155) OX=246196 GN=MSMEG_2059 PE=3 SV=1	25711	8.8695	4
A0QU33	NADH-quinone oxidoreductase subunit D OS=Mycolicibacterium smegmatis (strain ATCC 700084 / mc(2)155) OX=246196 GN=nuoD PE=3 SV=1	48466	9.4563	22
A0QU34	NADH-quinone oxidoreductase subunit C OS=Mycolicibacterium smegmatis (strain ATCC 700084 / mc(2)155) OX=246196 GN=nuoC PE=3 SV=1	26563	9.4565	13
A0QU35	NADH-quinone oxidoreductase subunit B OS=Mycolicibacterium smegmatis (strain ATCC 700084 / mc(2)155) OX=246196 GN=nuoB PE=3 SV=1	20089	9.4564	10
A0QU37	Two-component system response regulator OS=Mycolicibacterium smegmatis (strain ATCC 700084 / mc(2)155) OX=246196 GN=MSMEG_2064 PE=4 SV=1	14095	8.7634	4
A0QVY4	Uncharacterized protein OS=Mycolicibacterium smegmatis (strain ATCC 700084 / mc(2)155) OX=246196 GN=MSMEG_2739 PE=4 SV=1	86139	8.763	10
A0R050	Cytochrome bc1 complex cytochrome c subunit OS=Mycolicibacterium smegmatis (strain ATCC 700084 / mc(2)155) OX=246196 GN=MSMEG_4261 PE=1 SV=1	27828	9.0663	4
A0R051	Cytochrome bc1 complex Rieske iron-sulfur subunit OS=Mycolicibacterium smegmatis (strain ATCC 700084 / mc(2)155) OX=246196 GN=MSMEG_4262 PE=1 SV=1	44789	9.0898	11
A0R052	Cytochrome bc1 complex cytochrome b subunit OS=Mycolicibacterium smegmatis (strain ATCC 700084 / mc(2)155) OX=246196 GN=MSMEG_4263 PE=1 SV=1	60171	8.7633	4
A0R057	Cytochrome aa3 subunit 2 OS=Mycolicibacterium smegmatis (strain ATCC 700084 / mc(2)155) OX=246196 GN=MSMEG_4268 PE=1 SV=1	38015	8.7633	10

### Sheet: DDA_Gel bands_peptides
A0QQQ1
m/z	Charge	Peak mW	Delta (ppm)	Log Likelihood	Start	End	Sequence
940.984	2	1879.95	5.97384	294.502	168	185	(K)LVTTTDAFTAEDLLDGAK(T)
462.778	2	923.541	-3.50266	100.453	186	193	(K)TAIIIHEK(A)
622.306	2	1242.6	-2.063	184.055	194	204	(K)ADNFANIPPER(Y)
774.686	3	2321.03	0	361.124	205	227	(R)YQQVNGAPGPDQTTMATGDAGSR(V)
A0QRJ6
m/z	Charge	Peak mW	Delta (ppm)	Log Likelihood	Start	End	Sequence
443.26	2	884.505	-3.0362	114.363	92	99	(R)GVLQELAR(E)
494.265	2	986.514	-0.371217	147.241	113	121	(K)GLEQGTNLR(M)
742.715	3	2225.12	2.63329	87.5462	146	167	(R)EVAEGYAAAAVLAMPDQHLAAK(L)
374.718	2	747.421	-9.30927	100.228	168	173	(K)LAELFR(T)
498.266	2	994.517	-2.70035	253.127	262	271	(R)HVGEQLGAGK(K)
625.306	3	1872.9	-0.456241	297.323	309	325	(R)EVDAVINHGSSVEQAYR(G)
A0QU23
m/z	Charge	Peak mW	Delta (ppm)	Log Likelihood	Start	End	Sequence
431.224	2	860.433	-2.34086	136.856	105	113	(K)ATVSAGEAR(G)
764.06	3	2289.16	3.09289	276.655	114	136	(R)GLEDFTPQASAVAGSVAEQLATK(T)
486.787	2	971.559	-6.53343	127.523	190	198	(R)LLSQEAALK(Y)
A0QU24
m/z	Charge	Peak mW	Delta (ppm)	Log Likelihood	Start	End	Sequence
440.736	2	879.457	-7.98105	83.7045	274	281	(K)VGTFGMLR(Y)
540.29	2	1078.57	-0.905427	181.599	378	387	(R)LIDSYGGVQK(V)
396.197	2	790.378	-5.94611	107.192	451	457	(R)MMTGPVR(D)
386.194	3	1155.56	-4.22548	101.596	458	468	(R)DGIGDGDRPVR(D)
A0QU25
m/z	Charge	Peak mW	Delta (ppm)	Log Likelihood	Start	End	Sequence
635.841	2	1269.67	-1.82673	193.795	403	416	(K)DGIIEAALGAGGAR(G)
608.656	3	1822.94	0.870523	270.454	530	547	(R)QAVPEEVPEGSALTVAAR(R)
753.882	2	1505.75	5.51276	256.501	563	577	(R)GGQTLTAAMVTVDDK(A)
679.379	2	1356.74	4.94854	302.459	578	592	(K)AVDGTAGGLAALVSR(T)
331.676	2	661.337	-4.06077	84.4778	593	598	(R)TSDALR(Q)
453.74	2	905.465	-8.08884	178.09	599	606	(R)QVQTGFAR(S)
A0QU27
m/z	Charge	Peak mW	Delta (ppm)	Log Likelihood	Start	End	Sequence
365.708	2	729.401	-1.50621	117.931	192	197	(R)ELAIER(F)
636.996	3	1907.97	0.511835	403.248	198	215	(R)FQTGGHPTPLPNPGVYAR(H)
497.754	2	993.493	-6.32776	207.457	216	224	(R)HNSVDVPAR(L)
635.675	3	1904	0.897576	319.513	225	242	(R)LPDGSESPLSVSTILPHR(T)
417.717	2	833.418	-8.05576	126.16	243	251	(R)TVGSATNGK(R)
A0QU28
m/z	Charge	Peak mW	Delta (ppm)	Log Likelihood	Start	End	Sequence
459.752	4	1834.98	-9.44634	274.257	21	37	(K)KPITEGYPEKPGPVAPR(Y)
411.205	2	820.395	-1.63674	176.984	47	53	(R)YPDGLEK(C)
354.668	2	707.32	-5.86774	121.163	82	87	(R)YSPGER(Y)
534.797	2	1067.58	0.914747	174.005	91	98	(R)VYQINYLR(C)
401.724	2	801.433	-6.85413	98.6229	128	134	(R)ADLIWGK(D)
701.024	3	2100.05	-0.116255	171.476	137	156	(K)LLAPLQEGMQAPPHDMAPGK(T)
866.077	3	2595.21	3.76296	361.642	157	180	(K)TDDDYYLGNVTPITPVPSGTEDAR(-)
A0QU31
m/z	Charge	Peak mW	Delta (ppm)	Log Likelihood	Start	End	Sequence
557.819	2	1113.62	0.767309	199.809	1	10	(-)MTPLTPVLSR(F)
934.937	2	1867.86	8.69204	280.331	11	24	(R)FWDEPEPWTLETYR(R)
537.258	2	1072.5	-3.52836	196.859	26	34	(R)HDGYQGLQR(A)
731.888	2	1461.76	4.67653	255.948	35	48	(R)ALSMGPDDVIAFVK(D)
531.771	2	1061.53	-3.21985	181.686	66	73	(K)WSFIPQER(G)
453.252	2	904.489	-2.96912	209.56	128	134	(R)HAFIYVR(G)
441.774	2	881.532	-1.38475	160.967	135	142	(R)GEVLPVLR(R)
553.794	2	1105.57	-3.42281	189.541	273	282	(R)ELLEYAGGVR(A)
735.876	2	1469.74	4.81726	282.569	359	370	(R)EGTYWLAQIYAR(L)
666.819	2	1331.62	1.74174	272.672	371	383	(R)LENGAGTEADIDK(L)
617.836	2	1233.66	-2.67164	233.325	384	394	(K)LLDISDNIFGK(S)
A0QU32
m/z	Charge	Peak mW	Delta (ppm)	Log Likelihood	Start	End	Sequence
493.767	2	985.519	-0.681252	219.954	35	43	(R)ADAEQIIAR(Y)
448.236	2	894.456	0.545898	143.52	182	190	(R)SGSPPPPTR(G)
721.391	3	2161.15	0.56484	275.843	202	225	(R)TLAGLTDPNAPGGAPGAATLAGLR(L)
708.825	2	1415.63	-0.51738	278.443	231	245	(R)GMTAPTPPQTNGSAS(-)
A0QU33
m/z	Charge	Peak mW	Delta (ppm)	Log Likelihood	Start	End	Sequence
889.476	2	1776.94	5.63319	330.823	14	30	(K)VVVVGGNDWHEVVAAAR(A)
451.228	2	900.44	-1.69459	228.836	31	40	(R)AGAAAQAGER(I)
461.248	4	1840.96	-5.76875	200.045	41	57	(R)IVVNMGPQHPSTHGVLR(L)
799.959	2	1597.9	6.41714	234.801	58	71	(R)LILEIEGEIITEAR(C)
347.678	2	693.341	-4.66559	102.415	84	88	(K)NLEYR(N)
436.892	3	1307.65	-6.25445	232.821	89	99	(R)NWTQGVTFVTR(M)
621.339	2	1240.66	-2.75495	173.574	119	129	(K)LLGITDDIPER(A)
503.266	2	1004.52	0.850652	163.452	135	142	(R)VMLMELNR(I)
472.761	2	943.506	-3.36386	220.972	169	175	(R)EREEILR(V)
330.188	2	658.359	-8.52906	100.565	171	175	(R)EEILR(V)
511.289	2	1020.56	2.09319	218.744	176	184	(R)VFESITGLR(M)
649.336	4	2593.31	2.91842	269.154	185	208	(R)MNHAYIRPGGLAADLPDDAITQVR(R)
406.267	2	810.519	-2.86154	158.699	210	216	(R)LVEILPK(R)
636.002	3	1904.98	-3.7166	238.662	218	232	(R)LKDLEDLLNENYIWK(A)
332.512	3	994.513	-6.44401	177.103	258	266	(R)STGLPHDLR(K)
395.561	3	1183.66	-2.78449	238.692	314	324	(R)LKPGPVMISDK(K)
457.261	2	912.507	0.334437	166.935	326	333	(K)LAWPADLK(L)
752.895	2	1503.77	3.73411	357.095	334	348	(K)LGPDGLGNSPEHIAK(I)
400.206	3	1197.59	-2.65016	157.49	353	362	(R)SMEGLIHHFK(L)
394.236	2	786.457	-3.95798	146.01	363	369	(K)LVTEGIR(V)
499.938	3	1496.79	-6.27968	292.109	370	383	(R)VPPGQVYVAVESPR(G)
610.969	3	1829.88	-0.600384	252.818	384	400	(R)GELGVHMVSDGGTRPYR(V)
A0QU34
m/z	Charge	Peak mW	Delta (ppm)	Log Likelihood	Start	End	Sequence
549.796	2	1097.58	4.67118	235.18	19	28	(R)GDEPEIIAVR(R)
341.161	2	680.306	-0.897172	105.697	30	35	(R)GMFGNR(D)
514.716	2	1027.42	-3.92081	216.047	36	45	(R)DTGDTSGYGR(L)
508.275	2	1014.53	-0.902411	196.693	71	79	(R)LAEVLGEER(Y)
435.213	2	868.411	-0.632553	151.219	80	86	(R)YAMSIER(V)
318.195	2	634.375	-7.60077	118.116	87	91	(R)VVVYR(D)
530.786	2	1059.56	-0.460836	121.913	92	100	(R)DQLTIEVSR(V)
576.861	2	1151.71	2.86176	219.405	101	111	(R)VQLPAVASVLR(D)
365.67	2	729.324	-6.69494	100.384	112	117	(R)DDPDLR(F)
594.31	3	1779.91	-1.44023	307.929	136	150	(R)ELHAVYPLMSITHNR(R)
537.24	3	1608.7	-0.682932	248.507	199	211	(R)IEMPDDWEGHPQR(K)
807.075	3	2418.2	2.42304	275.709	213	234	(K)DYPLGGIPVEYHGAQIPPPDQR(R)
A0QU35
m/z	Charge	Peak mW	Delta (ppm)	Log Likelihood	Start	End	Sequence
367.676	2	733.336	-9.23838	61.7206	1	6	(-)MGLEER(L)
311.169	2	620.323	-9.05204	116.685	50	54	(R)FDIAR(F)
320.148	2	638.28	-7.55427	86.6889	55	59	(R)FGMER(F)
537.292	2	1072.57	-2.16241	251.353	66	75	(R)QADLMIVAGR(V)
343.702	2	685.389	-8.28176	119.089	80	85	(K)MAPVLR(Q)
625.807	2	1249.6	-1.85606	228.288	86	95	(R)QIYDQMVEPK(W)
578.319	2	1154.62	-0.951508	215.879	150	159	(K)IQQMPLGVNR(E)
585.313	3	1752.92	-7.86908	154.845	150	164	(K)IQQMPLGVNREEAIR(E)
309.165	2	616.314	-7.1303	103.13	160	164	(R)EEAIR(E)
840.469	2	1678.92	5.08955	253.557	165	180	(R)EAEQAALAVPPTIELK(G)
A0QU37
m/z	Charge	Peak mW	Delta (ppm)	Log Likelihood	Start	End	Sequence
538.792	2	1075.57	2.15639	204.522	9	17	(R)ILVYSDNPR(T)
445.224	2	888.431	-3.02279	149.199	95	102	(R)ADDAWLAK(W)
693.381	2	1384.75	-0.528921	258.136	106	118	(R)AEAAVPHPIDPIR(L)
536.822	2	1071.63	0	261.482	119	128	(R)LSDAVVSLLR(A)
A0QVY4
m/z	Charge	Peak mW	Delta (ppm)	Log Likelihood	Start	End	Sequence
770.03	3	2307.07	1.05823	143.002	101	123	(K)YEALGGPADSDLGFPTIDEGAGR(A)
765.037	3	2292.09	3.08893	136.697	129	149	(R)NSTFSAPDNPVIFWTPDTGAR(V)
473.243	2	944.471	-0.90473	103.944	153	161	(R)GAINAAWDK(L)
541.95	3	1622.83	0.752208	219.729	214	229	(K)DLQIPDDPASAIAAAR(R)
681.347	2	1360.68	2.96053	381.52	249	263	(K)IGDAGGLGQNFAGGK(I)
937.095	3	2808.26	4.78154	315.497	283	310	(K)YESVGGPQGDLGFPTSSEDEGGLGPNSR(I)
801.408	3	2401.2	1.42344	350.65	344	368	(K)LGGATGTLGAPTADQTEDGTVITQK(F)
548.263	2	1094.51	-4.5727	219.647	369	378	(K)FSGGAISWDR(A)
771.341	3	2311	0.211286	152.995	519	540	(R)YRDEDAAGVSDADPYAPGADTR(A)
582.281	2	1162.55	0.315008	242.432	541	551	(R)ADTLDDAVTSR(F)
A0R050
m/z	Charge	Peak mW	Delta (ppm)	Log Likelihood	Start	End	Sequence
603.963	3	1808.87	0.944783	303.661	136	153	(R)DDHGAVAQESLIGGDVAR(G)
332.673	2	663.331	-4.23258	70.637	154	159	(R)GGDLFR(L)
338.684	2	675.353	-2.892	83.922	172	179	(K)GGALSSGK(Y)
415.714	2	829.413	-5.81344	159.593	210	216	(R)QLTPDEK(R)
A0R051
m/z	Charge	Peak mW	Delta (ppm)	Log Likelihood	Start	End	Sequence
795.71	3	2384.11	6.45146	237.654	16	39	(K)GTDAPGQTGVPGQPTDAELAEMSR(E)
995.155	3	2982.44	5.64833	248.427	16	44	(K)GTDAPGQTGVPGQPTDAELAEMSREELVK(L)
702.382	2	1402.75	1.5664	248.181	49	60	(K)IDGVETIFKEPR(W)
392.719	2	783.422	-8.10241	122.903	61	67	(R)WPVPGTK(A)
666.845	2	1331.67	1.83334	162.359	141	151	(K)FIPEEISVQDR(H)
802.432	2	1602.85	1.44701	261.602	163	178	(K)TVAANLTDALEGSTLK(R)
474.928	3	1421.76	-4.29291	148.683	209	221	(K)NPWKPVVPTAEGK(K)
637.337	2	1272.66	-3.06935	160.152	223	233	(K)AVLWTSGWTPR(F)
497.545	3	1489.61	-4.42516	209.876	274	287	(R)ESDGDGTTVESEHK(L)
495.276	2	988.536	-1.7288	182.25	288	296	(K)LTEIAMGVR(N)
421.748	2	841.48	-5.43995	139.793	297	303	(R)NPVMLIR(I)
A0R052
m/z	Charge	Peak mW	Delta (ppm)	Log Likelihood	Start	End	Sequence
398.188	2	794.361	-2.3819	107.469	1	7	(-)MSPDFAK(L)
594.305	2	1186.59	-0.514373	209.223	8	19	(K)LAAAQGDAIDSR(Y)
487.766	2	973.516	-3.13477	129.769	244	252	(R)TETNVVGVR(V)
475.263	3	1422.77	-4.63307	176.719	439	451	(R)EVLEHGVETGIIK(R)
A0R057
m/z	Charge	Peak mW	Delta (ppm)	Log Likelihood	Start	End	Sequence
451.732	2	901.449	-1.48957	120.612	79	86	(K)ATDTELPR(Q)
923.405	2	1844.79	4.96279	203.353	147	163	(K)IAFADGSFDYDGADPER(K)
658.634	3	1972.88	-0.247497	258.592	147	164	(K)IAFADGSFDYDGADPERK(E)
450.726	2	899.436	-2.91794	147.36	194	200	(R)TYLNFDK(I)
962.559	2	1923.1	5.26851	315.746	201	219	(K)IETLGTSSEIPVLVLPAGK(R)
399.223	2	796.431	-2.29907	87.4684	244	250	(R)DVLPEPK(A)
794.39	3	2380.15	2.7695	285.593	251	272	(K)ANNSDNVFQVSEIQQTGAFVGR(C)
474.245	2	946.474	-2.38601	161.852	290	297	(R)VVEPNDFK(A)
383.198	2	764.38	-2.55517	131.123	298	303	(K)AYIDQR(N)
852.114	3	2553.32	4.30278	362.225	308	331	(K)TNAEALAAINQPPLAITTEPFESR(R)
